# Uncovering strain- and age-dependent differences in innate immune response to SARS-CoV-2 infection in nasal epithelia using 10X single-cell sequencing

**DOI:** 10.1101/2023.03.04.531075

**Authors:** Jessie J.-Y. Chang, Samantha Grimley, Bang M. Tran, Georgia Deliyannis, Carolin Tumpach, Eike Steinig, Sharon L. Wong, Shafagh A. Waters, Timothy P. Stinear, Miranda E. Pitt, Damian Purcell, Elizabeth Vincan, Lachlan J. M. Coin

## Abstract

Assessing the impact of SARS-CoV-2 variants on the host is crucial with continuous emergence of new variants. We employed single-cell sequencing to investigate host transcriptomic response to ancestral and Alpha-strain SARS-CoV-2 infections within air-liquid-interface human nasal epithelial cells from adults and adolescents. Strong innate immune responses were observed across lowly-infected and bystander cell-types, and heightened in Alpha-infection. Contrastingly, the innate immune response of highly-infected cells was like mock-control cells. Alpha highly-infected cells showed increased expression of protein refolding genes compared with ancestral-strain-infected adolescent cells. Oxidative phosphorylation- and translation-related genes were down-regulated in bystander cells versus infected and mock-control cells, suggesting that the down-regulation is protective and up-regulation supports viral activity. Infected adult cells revealed up-regulation of these pathways compared with infected adolescents, implying enhanced pro-viral states in infected adults. Overall, this highlights the complexity of cell-type-, age- and viral-strain-dependent host epithelial responses to SARS-CoV-2 and the value of air-liquid-interface cultures.
