## Supplementary data 2 for "Uncovering strain- and age-dependent differences in innate immune response to SARS-CoV-2 infection in nasal epithelia using 10X single-cell sequencing": adult_uninf_vs_UK_ttest.tsv

PropMean.groupUK_72hpi_adult	PropMean.groupuninfected_adult	PropRatio	Tstatistic	P.Value	FDR
Ciliated+SC2	0.066127702003195	0	Inf	22.6616274909222	2.83378379003182e-11	5.38418920106047e-10
Secretory-3	0.0324201473489669	4.7001316036849e-05	689.77105499662	17.5735661262273	5.63164659951363e-10	5.35006426953794e-09
Secretory-Ciliated+SC2	0.0224770497104831	6.29287017808823e-05	357.182796949287	13.8873786711452	8.55296783554463e-09	5.41687962917826e-08
Goblet+IFN-stim	0.0144040980647877	0	Inf	13.4983297984733	1.18280879710357e-08	5.61834178624195e-08
Secretory-2	0.0133981840808892	0.0885059609374391	0.151381714169058	-7.65924176464129	5.5931280931494e-06	2.12538867539677e-05
Goblet	0.0133516057648649	0.0691660944142548	0.193036861166375	-5.60271412450399	0.000112448094768481	0.000356085633433523
Basal-1	0.185772445079256	0.0838221936683375	2.21626799477844	3.54610551199063	0.00398103461721091	0.0108056653895725
Brush/Tuft	0.0041932408835928	0.0111019435985432	0.377703313511972	-3.33128354026499	0.00592685865659254	0.0140762893094073
Secretory-Ciliated	0.011340210850457	0.00478276777133451	2.37105613164503	3.26235014826941	0.00673730577893187	0.0142232010888562
Ciliated-2	0.00804076984978176	0.0118675831642371	0.67754063641303	-1.57095008801384	0.141983310553619	0.269768290051877
Ciliated-3	0.067090139225816	0.101396932188036	0.661658472086716	-1.44904314544768	0.172761820667425	0.294374006842107
Deuterosomal	0.0142280459880232	0.0216989136072861	0.65570314926945	-1.4024898435215	0.185920425373962	0.294374006842107
Cycling-basal	0.0766316650055281	0.0926429253781894	0.827172336070998	-0.872730930460575	0.399810375639664	0.520649928682726
Ionocyte	0.0148887638013232	0.0121281800795102	1.22761730974598	0.870808431945004	0.400818582874621	0.520649928682726
Secretory-1	0.145794480068238	0.172029651320645	0.847496224918185	-0.81312151190622	0.431869327346631	0.520649928682726
Ciliated-1	0.134919903734954	0.111025215474674	1.21521857136796	0.801264457960738	0.438442045206506	0.520649928682726
Goblet/Ionocyte	0.000717735073106233	0.000720475080212182	0.996196943959336	0.344644316383733	0.736282545543722	0.822904021490043
Suprabasal	0.167999345339989	0.174388687942814	0.963361484748824	-0.23929246138252	0.81488713048512	0.860158637734293
Basal-2	0.00620446812674789	0.0446125453566693	0.1390745154114	0.157804192735121	0.881806077426982	0.881806077426982
