## Supplementary data 2 for "Uncovering strain- and age-dependent differences in innate immune response to SARS-CoV-2 infection in nasal epithelia using 10X single-cell sequencing": adult_uninf_vs_WT_48_ttest.tsv

PropMean.groupuninfected_adult	PropMean.groupWT_48_hpi_adult	PropRatio	Tstatistic	P.Value	FDR
Secretory-2	0.0190689193100958	0.0885059609374391	0.215453502884113	-14.5425456284317	9.40331514114814e-06	9.38551006453276e-05
Secretory-Ciliated	0.0260429650164539	0.00478276777133452	5.44516611752345	14.4151857322949	9.87948427845553e-06	9.38551006453276e-05
Ciliated-2	0.00217967344824009	0.0118675831642371	0.183666161683916	-6.14533749174767	0.000997563707625534	0.00631790348162838
Goblet	0.0234956277824242	0.0691660944142548	0.339698633866796	-5.16156587928522	0.00237625707455982	0.0112872211041591
Secretory-3	0.000283919094070888	4.70013160368491e-05	6.04066264545221	4.40733112535331	0.0050172683026598	0.0190656195501072
Brush/Tuft	0.00395616168056875	0.0111019435985432	0.356348565947306	-3.77118134020704	0.0100398916830442	0.0317929903296401
Ciliated-1	0.169079167529072	0.111025215474674	1.52288979405439	3.02817337077827	0.0244189493213973	0.0613685359585723
Basal-1	0.150986658865191	0.0838221936683375	1.80127305499311	2.98315922866921	0.0258393835615041	0.0613685359585723
Ciliated+SC2	0	0	NA	1.95490296491043	0.100483645410393	0.190918926279746
Goblet+IFN-stim	0	0	NA	1.95490296491043	0.100483645410393	0.190918926279746
Deuterosomal	0.0152212428448398	0.0216989136072861	0.701474881199988	-1.26688579138563	0.254093210882183	0.438888273341952
Ionocyte	0.0138652965837165	0.0121281800795102	1.14322977502132	1.05682606963302	0.332959571449597	0.507941138404127
Cycling-basal	0.101934720110132	0.0926429253781894	1.10029686232394	1.00966080947148	0.353243782503729	0.507941138404127
Ciliated-3	0.117973043680251	0.101396932188036	1.16347744586075	0.921035311141857	0.394036189566662	0.507941138404127
Secretory-1	0.186983085628542	0.172029651320645	1.08692358667882	0.906619189633448	0.401006161897995	0.507941138404127
Suprabasal	0.165564103050965	0.174388687942814	0.949397033741418	-0.576268126987108	0.586266020640058	0.696190899510069
Secretory-Ciliated+SC2	0	6.29287017808823e-05	0	-0.323570923134676	0.757706939872618	0.846848932798808
Basal-2	0.00258147941784228	0.0446125453566693	0.0578644279810491	-0.145233528070198	0.890483159084425	0.939954445700226
Goblet/Ionocyte	0.000783935957594658	0.000720475080212182	1.08808198801794	0.0524983569519277	0.959907808974858	0.959907808974858
