## Supplementary data 2 for "Uncovering strain- and age-dependent differences in innate immune response to SARS-CoV-2 infection in nasal epithelia using 10X single-cell sequencing": adult_uninf_vs_WT_72_ttest.tsv

PropMean.groupuninfected_adult	PropMean.groupWT_72_hpi_adult	PropRatio	Tstatistic	P.Value	FDR
Secretory-2	0.014355780724118	0.0885059609374391	0.162201286467761	-8.04254369622794	9.96653521096386e-05	0.00189364169008313
Ciliated+SC2	0.000323500059521966	7.00421678489941e-20	4618647158657468	6.64071213000586	0.000323526087879491	0.00250406635520772
Secretory-Ciliated	0.0239087237261049	0.00478276777133452	4.99893050827214	6.42239646697277	0.000395378898190693	0.00250406635520772
Goblet	0.0197241711194409	0.0691660944142548	0.285171098447563	-5.18004682998186	0.00137507762381907	0.00653161871314058
Brush/Tuft	0.00350935288613606	0.0111019435985432	0.316102568436446	-4.28923996909867	0.00381037377303184	0.014479420337521
Secretory-3	0.00166694615371686	4.70013160368493e-05	35.4659463664798	3.87408024684603	0.00712538975349555	0.0197082983548097
Secretory-Ciliated+SC2	0.000630247003810166	6.29287017808824e-05	10.0152551375473	3.85866504460925	0.0072609520254562	0.0197082983548097
Basal-1	0.167733803351513	0.0838221936683375	2.00106673436861	3.59586598631877	0.00913553417571162	0.0216968936673151
Ciliated-2	0.00501148566102156	0.0118675831642371	0.422283593185481	-3.36240571197312	0.0124628976765402	0.0263105617615849
Ciliated-1	0.197368614914059	0.111025215474674	1.77769179794188	3.26357578444098	0.0142476605742905	0.0270705550911519
Goblet+IFN-stim	0.000517299167090658	7.10345098146302e-20	7282364141606491	3.05103611990843	0.0204883830224152	0.0353890252205353
Deuterosomal	0.0145164874476238	0.0216989136072861	0.668996047928846	-1.4810245494152	0.183121926732311	0.289943050659492
Goblet/Ionocyte	0.00112387365071	0.000720475080212182	1.55990634732157	1.36340621178651	0.215919245607104	0.315574282041152
Cycling-basal	0.0745338140699613	0.0926429253781894	0.80452785537263	-1.23154256584833	0.258767634808869	0.351184647240608
Secretory-1	0.19283610595863	0.172029651320645	1.12094690931626	0.781685203091305	0.460590197640947	0.5834142503452
Suprabasal	0.160662381698382	0.174388687942814	0.921289010162558	-0.541908774517439	0.605072390955184	0.718523464259281
Ionocyte	0.0132451704910971	0.0121281800795102	1.09209876537651	0.395465923236999	0.704539924987706	0.744303016296379
Basal-2	0.00206598427554151	0.0446125453566693	0.0463094911761779	-0.353896497423701	0.739191880631645	0.744303016296379
Ciliated-3	0.106266257641521	0.101396932188036	1.04802241397654	0.339657023014277	0.744303016296379	0.744303016296379
