## Supplementary data 2 for "Uncovering strain- and age-dependent differences in innate immune response to SARS-CoV-2 infection in nasal epithelia using 10X single-cell sequencing": child_uninf_vs_UK_ttest.tsv

PropMean.groupUK_72hpi_child	PropMean.groupuninfected_child	PropRatio	Tstatistic	P.Value	FDR
Secretory-3	0.0583715536655013	3.9848575413429e-05	1464.83413923575	13.7853903910517	5.77596107896759e-06	0.000109743260500384
Ciliated+SC2	0.0753866373510989	0	Inf	10.8141342653519	2.54683600626872e-05	0.000241949420595528
Secretory-Ciliated+SC2	0.0188905099259371	3.9848575413429e-05	474.057346591392	9.68759008866558	4.94001741574548e-05	0.00031286776966388
Goblet+IFN-stim	0.0197642231839331	0.000119545726240287	165.3277269336	8.38289261794458	0.000116581532612771	0.000553762279910662
Ciliated-3	0.031423325680276	0.135987733071998	0.231074707772642	-3.05280056348156	0.0209197648532568	0.0794951064423759
Goblet	0.0124923130291642	0.0785737543987247	0.158988368632249	-2.8557090410574	0.0272471537479956	0.0862826535353194
Secretory-2	0.0192537237491117	0.115197001838652	0.167137368523523	-2.31042784673542	0.0593809305412191	0.161176811469023
Deuterosomal	0.00852295886729022	0.0160404954807161	0.531340124595061	-1.4495610659127	0.194765524633903	0.462568121005519
Suprabasal	0.24837969618784	0.153598980871679	1.61706604287526	1.30850359902089	0.236121416533068	0.498478546014255
Cycling-basal	0.0788915955025806	0.0559207849663201	1.41077410751826	1.05105313884365	0.332942741608456	0.632591209056066
Ciliated-2	0.0040456241781161	0.0860931912611426	0.0469912210112492	-0.925906783286412	0.389536091313562	0.672835066814335
Basal-1	0.151941024011244	0.0922709946816235	1.64668241125512	0.757426896464827	0.476926412081466	0.755133485795655
Ciliated-1	0.0653261315103288	0.101922576492764	0.640938776846626	0.641532470744866	0.544433698257955	0.795710789761626
Ionocyte	0.00829961537465497	0.00616943114171385	1.34528049410231	0.484941513721254	0.644582456445349	0.850086447764025
Secretory-1	0.112488125936545	0.139179906357235	0.808221020409515	0.38770222809532	0.711358882449838	0.850086447764025
Secretory-Ciliated	0.00556652635763062	0.00537670318383428	1.03530475224429	0.346455895603281	0.740207251651565	0.850086447764025
Goblet/Ionocyte	0.00079173619209742	0.000748899625719954	1.05719934275075	0.318622563881408	0.760603663788865	0.850086447764025
Brush/Tuft	0.00357292788106779	0.00432042475033023	0.826985328420472	0.186569390157182	0.858027750118052	0.890589799486045
Basal-2	0.0765917514155825	0.00839987900047949	9.11819698964835	-0.143384846417477	0.890589799486045	0.890589799486045
