## Supplementary data 2 for "Uncovering strain- and age-dependent differences in innate immune response to SARS-CoV-2 infection in nasal epithelia using 10X single-cell sequencing": child_uninf_vs_WT_48_ttest.tsv

PropMean.groupuninfected_child	PropMean.groupWT_48_hpi_child	PropRatio	Tstatistic	P.Value	FDR
Secretory-Ciliated	0.012623731808623	0.00537670318383429	2.34785729786568	1.15710617061305	0.289169608483788	0.989450802854802
Secretory-3	0.00032721276685045	3.9848575413429e-05	8.21140438411204	1.09890244173237	0.311982742537213	0.989450802854802
Secretory-Ciliated+SC2	0	3.9848575413429e-05	0	-0.791733899274657	0.45643640900456	0.989450802854802
Ciliated+SC2	0.00018811136192626	3.81395550014865e-20	4932185546447211	0.733626466202372	0.489541584589928	0.989450802854802
Ciliated-2	0.0947319576748853	0.0860931912611427	1.10034203968046	0.403507301090092	0.699902132923439	0.989450802854802
Cycling-basal	0.059541823892015	0.0559207849663201	1.06475300602228	0.339251030785613	0.745434175187506	0.989450802854802
Basal-2	0.0178764452758068	0.00839987900047949	2.12817890290876	-0.330644303981929	0.751623654344112	0.989450802854802
Ionocyte	0.00601940315110535	0.00616943114171384	0.975682038236216	-0.328890485691927	0.752887381400092	0.989450802854802
Secretory-2	0.0959687863744575	0.115197001838652	0.833084063323749	-0.322024051030824	0.757842999241846	0.989450802854802
Suprabasal	0.181937888529492	0.153598980871679	1.18449932087433	0.301757600165782	0.772541686999031	0.989450802854802
Goblet/Ionocyte	0.000315256943617297	0.000748899625719954	0.420960209873552	-0.292150683432219	0.779545672732756	0.989450802854802
Ciliated-1	0.117408158996399	0.101922576492764	1.1519347629986	0.233221615787359	0.822975994993572	0.989450802854802
Goblet	0.0657682311333144	0.0785737543987247	0.837025437267153	-0.217560831937343	0.834640689874072	0.989450802854802
Secretory-1	0.132164287125881	0.139179906357235	0.949593160284601	0.189843123718415	0.855396097658828	0.989450802854802
Deuterosomal	0.0146548547828398	0.0160404954807161	0.913616091252159	-0.183218672187649	0.8602106381882	0.989450802854802
Basal-1	0.0658376497631551	0.0922709946816235	0.713524873014804	-0.17420149169718	0.867165586990241	0.989450802854802
Brush/Tuft	0.00335560337521545	0.00432042475033023	0.776683675594387	-0.104250336494816	0.920207649668425	0.989450802854802
Goblet+IFN-stim	0.00013910140492419	0.000119545726240287	1.16358325219085	-0.0817556323031131	0.937374444809812	0.989450802854802
Ciliated-3	0.131141495639492	0.135987733071998	0.964362686817193	-0.00430378673490639	0.996695195514951	0.996695195514951
