## Supplementary data 2 for "Uncovering strain- and age-dependent differences in innate immune response to SARS-CoV-2 infection in nasal epithelia using 10X single-cell sequencing": child_uninf_vs_WT_72_ttest.tsv

PropMean.groupuninfected_child	PropMean.groupWT_72_hpi_child	PropRatio	Tstatistic	P.Value	FDR
Secretory-3	0.0162959415176596	3.98485754134309e-05	408.946652385649	6.66575066761485	0.000128548200747744	0.00244241581420714
Ciliated+SC2	0.0131918252888435	1.33791125026465e-19	98600152186732352	5.59291065537326	0.000437327812264556	0.00415461421651328
Goblet+IFN-stim	0.0119943779165027	0.000119545726240287	100.332971271545	5.10014028908567	0.000807412342969408	0.00511361150547291
Secretory-Ciliated+SC2	0.0167757958342504	3.98485754134309e-05	420.988596460493	4.79810845454679	0.00125113404820639	0.00594288672898037
Secretory-Ciliated	0.010930111480155	0.00537670318383429	2.0328649558	1.19172879430911	0.266048737034282	0.996037318352155
Ciliated-3	0.0679706657351643	0.135987733071998	0.499829390487577	-1.05501877230596	0.320905777471226	0.996037318352155
Goblet	0.045545587480075	0.0785737543987247	0.579653954791986	-0.80648083094141	0.442268237841961	0.996037318352155
Secretory-2	0.0954371322066379	0.115197001838652	0.828468889670494	-0.744920903917226	0.478036762874616	0.996037318352155
Ciliated-1	0.0652374691815007	0.101922576492764	0.640068878028532	0.576827957896441	0.580223915176995	0.996037318352155
Goblet/Ionocyte	0.000186640889173453	0.000748899625719954	0.24922016617918	-0.432514810286254	0.677009149869484	0.996037318352155
Suprabasal	0.197815825702351	0.153598980871679	1.2878719935493	0.414127381387432	0.689186837549393	0.996037318352155
Deuterosomal	0.0132345168304021	0.0160404954807161	0.825069078839406	-0.372316545847653	0.71890496472181	0.996037318352155
Cycling-basal	0.0673324462941102	0.0559207849663201	1.20406833227865	0.323523609011605	0.754753364704719	0.996037318352155
Basal-1	0.138508937642699	0.0922709946816235	1.50111026894873	0.154986918023265	0.880744427194579	0.996037318352155
Secretory-1	0.119350022842927	0.139179906357235	0.857523373644112	0.127900692346447	0.901444925259303	0.996037318352155
Brush/Tuft	0.00290351114134603	0.00432042475033023	0.67204298399691	-0.0980955818356932	0.924316078617438	0.996037318352155
Basal-2	0.0228080516038959	0.00839987900047949	2.71528335141422	0.0812923965012847	0.937244810855658	0.996037318352155
Ionocyte	0.00707818116942449	0.00616943114171384	1.14729883628431	-0.00730135818518521	0.994356637888371	0.996037318352155
Ciliated-2	0.087402959242882	0.0860931912611426	1.01521337474605	0.00512687482844973	0.996037318352155	0.996037318352155
